# Genotype imputation improves GWAS resolution and facilitates candidate gene identification in pearl millet

**DOI:** 10.64898/2026.10.16.759592

**Authors:** Kota Kambara, Shashi Kumar Gupta, Daisuke Tsugama

## Abstract

Pearl millet (*Cenchrus americanus*; syn. *Pennisetum glaucum* (L.) R. Br.) is an important cereal crop mainly grown in semi-arid areas. However, in pearl millet, genes underlying many agronomic traits remain unknown. Our previous genome-wide association study (GWAS) was based primarily on genotype data derived from restriction site-associated DNA sequencing (RAD-seq), which contained a high proportion of missing genotypes and may have limited mapping resolution. To address this limitation, we used whole-genome sequencing (WGS)-derived genotype data from 21 elite lines as a reference panel to impute missing genotypes in the RAD-seq-derived dataset. Genotype imputation reduced the proportion of missing genotypes from 82.42% to 0% and increased the mean density of non-missing genotypes from 569.61 to 1,158.09 genotypes/Mb. Leave-one-out validation yielded a mean genotype concordance of 89.9 ± 4.6%. GWAS using the imputed dataset showed more localized association signals for several traits. Homologs of rice *SHORT INTERNODES1*, Arabidopsis *FLOWERING LOCUS Y*, and rice *EPIDERMAL PATTERNING FACTOR 2* were identified as candidates for genes regulating culm height, days to panicle emergence, and awn growth, respectively. These results demonstrate that reference-panel-based genotype imputation can increase the utility of reduced-representation genotype datasets and facilitate candidate gene identification in pearl millet.

**Key message:** Imputation of missing genotypes in RAD-seq-derived genotype data using a WGS-derived reference panel improved GWAS resolution and facilitated candidate gene identification for agronomic traits in pearl millet.
