## Supplementary Tables for "Genotype imputation improves GWAS resolution and facilitates candidate gene identification in pearl millet"

### Sheet: Supplementary file metadata
Title
Genotype imputation improves GWAS resolution and facilitates candidate gene identification in pearl millet
Authors
Kota Kambara1, Shashi Kumar Gupta2, Daisuke Tsugama1*
Author affiliation
1Asian Research Center for Bioresource and Environmental Sciences (ARC-BRES), Graduate School of Agricultural and Life Sciences, The University of Tokyo, 1-1-1 Midori-cho, Nishitokyo-shi, Tokyo 188-0002, JAPAN.
2International Crops Research Institute for the Semi-Arid Tropics (ICRISAT), Hyderabad, Telangana State, India.
*Corresponding Author
Email: tsugama@g.ecc.u-tokyo.ac.jp
ORCID: 0000-0002-4946-678X

### Sheet: Table S1
Supplementary Table S1. Pearl millet lines and sequencing data used in this study.
Line	Submitted to WGS	NCBI SRA accession number	Sequence type	Sequencing data source
B00222	〇	DRR1209345 for WGS data and SRR2467864 for RAD-seq data	WGS and RAD-seq	This study and Varshney et al. 2017
B02222	〇	DRR1209346 for WGS data and SRR2467558 for RAD-seq data	WGS and RAD-seq	This study and Varshney et al. 2017
B07222	〇	DRR1209347 for WGS data and SRR2467901 for RAD-seq data	WGS and RAD-seq	This study and Varshney et al. 2017
B07444	〇	DRR1209348 for WGS data and SRR2467904 for RAD-seq data	WGS and RAD-seq	This study and Varshney et al. 2017
B08888	〇	DRR1209349 for WGS data and SRR2467917 for RAD-seq data	WGS and RAD-seq	This study and Varshney et al. 2017
B09222	〇	DRR1209350 for WGS data and SRR2467722 for RAD-seq data	WGS and RAD-seq	This study and Varshney et al. 2017
B09333	〇	DRR1209351 for WGS data and SRR2467540 for RAD-seq data	WGS and RAD-seq	This study and Varshney et al. 2017
B09444	〇	DRR1209352 for WGS data and SRR2467723 for RAD-seq data	WGS and RAD-seq	This study and Varshney et al. 2017
B100111	〇	DRR1209353 for WGS data and SRR2467763 for RAD-seq data	WGS and RAD-seq	This study and Varshney et al. 2017
B100112	〇	DRR1209354 for WGS data and SRR2467756 for RAD-seq data	WGS and RAD-seq	This study and Varshney et al. 2017
B101938	〇	DRR1209355 for WGS data and SRR2467782 for RAD-seq data	WGS and RAD-seq	This study and Varshney et al. 2017
B10666	〇	DRR1209356 for WGS data and SRR2467730 for RAD-seq data	WGS and RAD-seq	This study and Varshney et al. 2017
B10999	〇	DRR1209357 for WGS data and SRR2467543 for RAD-seq data	WGS and RAD-seq	This study and Varshney et al. 2017
B11666	〇	DRR1209358 for WGS data and SRR2467737 for RAD-seq data	WGS and RAD-seq	This study and Varshney et al. 2017
B92111	〇	DRR1209359 for WGS data and SRR2467903 for RAD-seq data	WGS and RAD-seq	This study and Varshney et al. 2017
B92333	〇	DRR1209360 for WGS data and SRR2467914 for RAD-seq data	WGS and RAD-seq	This study and Varshney et al. 2017
B94333	〇	DRR1209361 for WGS data and SRR2467804 for RAD-seq data	WGS and RAD-seq	This study and Varshney et al. 2017
B97333	〇	DRR1209362 for WGS data and SRR2467850 for RAD-seq data	WGS and RAD-seq	This study and Varshney et al. 2017
ICMR 06333	〇	DRR1209363 for WGS data and SRR2467476 for RAD-seq data	WGS and RAD-seq	This study and Varshney et al. 2017
ICMR 08222	〇	DRR1209364 for WGS data and SRR2467463 for RAD-seq data	WGS and RAD-seq	This study and Varshney et al. 2017
ICMR 102560	〇	DRR1209365 for WGS data	WGS	This study
B00333		SRR2467865	RAD-seq	Varshney et al. 2017
B00555		SRR2467867	RAD-seq	Varshney et al. 2017
B00666		SRR2467868	RAD-seq	Varshney et al. 2017
B01444		SRR2467871	RAD-seq	Varshney et al. 2017
B01666		SRR2467872	RAD-seq	Varshney et al. 2017
B02444		SRR2467875	RAD-seq	Varshney et al. 2017
B02666		SRR2467877	RAD-seq	Varshney et al. 2017
B03555		SRR2467879	RAD-seq	Varshney et al. 2017
B03888		SRR2467881	RAD-seq	Varshney et al. 2017
B04222		SRR2467882	RAD-seq	Varshney et al. 2017
B04777		SRR2467886	RAD-seq	Varshney et al. 2017
B04888		SRR2467887	RAD-seq	Varshney et al. 2017
B04999		SRR2467888	RAD-seq	Varshney et al. 2017
B05111		SRR2467889	RAD-seq	Varshney et al. 2017
B05222		SRR2467890	RAD-seq	Varshney et al. 2017
B05999		SRR2467896	RAD-seq	Varshney et al. 2017
B06111		SRR2467897	RAD-seq	Varshney et al. 2017
B06444		SRR2467559	RAD-seq	Varshney et al. 2017
B06555		SRR2467898	RAD-seq	Varshney et al. 2017
B06777		SRR2467899	RAD-seq	Varshney et al. 2017
B07555		SRR2467905	RAD-seq	Varshney et al. 2017
B07777		SRR2467907	RAD-seq	Varshney et al. 2017
B08222		SRR2467911	RAD-seq	Varshney et al. 2017
B08444		SRR2467913	RAD-seq	Varshney et al. 2017
B08999		SRR2467720	RAD-seq	Varshney et al. 2017
B09888		SRR2467726	RAD-seq	Varshney et al. 2017
B100025		SRR2467755	RAD-seq	Varshney et al. 2017
B100068		SRR2467795	RAD-seq	Varshney et al. 2017
B100076		SRR2467759	RAD-seq	Varshney et al. 2017
B100090		SRR2467744	RAD-seq	Varshney et al. 2017
B100104		SRR2467757	RAD-seq	Varshney et al. 2017
B100117		SRR2467770	RAD-seq	Varshney et al. 2017
B101417		SRR2467754	RAD-seq	Varshney et al. 2017
B101438		SRR2467788	RAD-seq	Varshney et al. 2017
B101548		SRR2467545	RAD-seq	Varshney et al. 2017
B101550		SRR2467550	RAD-seq	Varshney et al. 2017
B101556		SRR2467783	RAD-seq	Varshney et al. 2017
B101557		SRR2467773	RAD-seq	Varshney et al. 2017
B101714		SRR2467750	RAD-seq	Varshney et al. 2017
B101923		SRR2467769	RAD-seq	Varshney et al. 2017
B101929		SRR2467748	RAD-seq	Varshney et al. 2017
B101930		SRR2467749	RAD-seq	Varshney et al. 2017
B101939		SRR2467784	RAD-seq	Varshney et al. 2017
B10333		SRR2467542	RAD-seq	Varshney et al. 2017
B10777		SRR2467731	RAD-seq	Varshney et al. 2017
B11555		SRR2467736	RAD-seq	Varshney et al. 2017
B12333		SRR2467745	RAD-seq	Varshney et al. 2017
B89111		SRR2467554	RAD-seq	Varshney et al. 2017
B91444		SRR2467557	RAD-seq	Varshney et al. 2017
B91777		SRR2467892	RAD-seq	Varshney et al. 2017
B93111		SRR2467758	RAD-seq	Varshney et al. 2017
B94111		SRR2467791	RAD-seq	Varshney et al. 2017
B96333		SRR2467847	RAD-seq	Varshney et al. 2017
B97222		SRR2467849	RAD-seq	Varshney et al. 2017
B97444		SRR2467851	RAD-seq	Varshney et al. 2017
B98222		SRR2467852	RAD-seq	Varshney et al. 2017
B98333		SRR2467853	RAD-seq	Varshney et al. 2017
B98444		SRR2467854	RAD-seq	Varshney et al. 2017
B98555		SRR2467855	RAD-seq	Varshney et al. 2017
B99111		SRR2467858	RAD-seq	Varshney et al. 2017
B99222		SRR2467555	RAD-seq	Varshney et al. 2017
R06111		SRR2467436	RAD-seq	Varshney et al. 2017
R06222		SRR2467468	RAD-seq	Varshney et al. 2017
R06444		SRR2467484	RAD-seq	Varshney et al. 2017
R06555		SRR2467494	RAD-seq	Varshney et al. 2017
R06777		SRR2467514	RAD-seq	Varshney et al. 2017
R07666		SRR2467422	RAD-seq	Varshney et al. 2017
R08666		SRR2467467	RAD-seq	Varshney et al. 2017
R08777		SRR2467631	RAD-seq	Varshney et al. 2017
R09222		SRR2467469	RAD-seq	Varshney et al. 2017
R100321		SRR2467567	RAD-seq	Varshney et al. 2017
R100322		SRR2467426	RAD-seq	Varshney et al. 2017
R100335		SRR2467434	RAD-seq	Varshney et al. 2017
R102555		SRR2467516	RAD-seq	Varshney et al. 2017
R102578		SRR2467421	RAD-seq	Varshney et al. 2017
R102589		SRR2467445	RAD-seq	Varshney et al. 2017
R10777		SRR2467481	RAD-seq	Varshney et al. 2017
R11222		SRR2467719	RAD-seq	Varshney et al. 2017
R12111		SRR2467491	RAD-seq	Varshney et al. 2017
R12555		SRR2467496	RAD-seq	Varshney et al. 2017
R12999		SRR2467499	RAD-seq	Varshney et al. 2017
B843a		NA	NA	Ramu et al. 2023
aB843 was used for analyses of PgSHI1 and was not included in GWAS.

### Sheet: Table S2
Supplementary Table S2. Phenotypic values for days to panicle emergence in the 91 lines. Average values from two replicates are shown.
Lines	Days to panicle emergence
B00333	63.5
B00555	62
B00666	57
B01444	65
B01666	55
B02444	59
B02666	74
B03555	63
B03888	64
B04222	58
B04777	72
B04888	61
B04999	57
B05111	60
B05222	66
B05999	67
B06111	56
B06555	63
B06777	67
B07555	59
B07777	66
B08222	68
B08999	55
B09888	70
B100068	66
B100076	75
B100090	60
B100104	64
B100117	67
B101417	71
B101438	71
B101550	69
B101556	70
B101557	66
B101714	72
B101923	69
B101929	66
B101930	57
B101939	85
B10333	87
B10777	59
B11555	73
B12333	63
B91444	56
B91777	73
B93111	71
B94111	56
B96333	48
B97222	57
B97444	53
B98222	61
B98333	62
B98444	64
B98555	67
B99111	63
B99222	63
R06111	62
R06222	80
R06444	82
R06555	83
R06777	71
R07666	68
R09222	72
R100335	71
R102555	80
R102589	87
R10777	71
R11222	72
R12111	75
R12999	62
B00222	60
B02222	55
B07222	50
B07444	62
B08888	87
B09222	65
B09333	85
B09444	56
B100111	66
B100112	53
B101938	75
B10666	57
B10999	76
B11666	72
B92111	56
B92333	61
B94333	46
B97333	63
R06333	70
R08222	69
R102560	65

### Sheet: Table S3
Supplementary Table S3. Evaluation of the imputation accuracy using leave-one-out validation for 20 lines with both WGS and RAD-seq data
Line	Observed RAD-seq-derived SNPsa	Number of imputed SNPs	Genotype concordanceb
B00222	13846	3962159	0.946961
B02222	15893	3968018	0.76613
B07222	12464	3960217	0.926942
B07444	13963	3984740	0.947034
B08888	16434	3862639	0.864758
B09222	16025	3945416	0.920282
B09333	13351	3931061	0.884908
B09444	12998	3989887	0.862375
B100111	14658	3969107	0.949771
B100112	12601	3929720	0.880216
B101938	19514	3949172	0.863687
B10666	5279	4010901	0.915896
B10999	10545	3961434	0.86297
B11666	11697	3917483	0.912558
B92111	12924	4035656	0.941121
B92333	14353	3992797	0.939288
B94333	13860	3980464	0.877739
B97333	13949	4044388	0.956758
R06333	14099	3930747	0.886123
R08222	11220	3903823	0.865905
a Non-missing, biallelic RAD-seq genotypes whose positions exactly matched the reference panel and were supplied to genotype imputation.
b Proportion of evaluated imputed genotypes that exactly matched the corresponding diploid WGS-derived genotypes.

### Sheet: Table S4
Supplementary Table S4. Primers used for qRT-PCR.
Gene		Sequence (5'–3')
PgFY	qFw	GATTCACATTACAGCCAACTCCA
	qRv	GAGCACCGGTTCTTATTGATTGA
PgSHI1	qFw	CCTACCTCTACACGACGGCC
	qRv	GATGATGTTGGGCGCGTAGAAG
PgEF1α (Shivhare and Lata 2016)	qFw	GTTACAACCCAGACAAGATTGC
	qRv	TGGACCTCTCAATCGTGTTG

### Sheet: Table S5
Supplementary Table S5. Primer pairs used to generate constructs for transient expression of GFP-fused proteins.a
Gene		Sequence (5'–3')
PgSHI1	qFw	GGGTCGACTGACTAGATGGCGGGCTTCCCTCTAGG
	qRv	TGCTCACCATACTAGTCCTCGGATGCCCGTGGAAGA
a PCR products were inserted into the SpeI site of pBS-35SMCS-GFP.

### Sheet: Table S6
Supplementary Table S6. PDB-ePISA analysis of predicted PgSHI1–PgIPA1 and PgFY–PgFCA complexes.
Pair	Interface area (Å2)a	ΔiG (kcal/mol)b	NHBc	NSBd
PgIPA1 + PgSHI1 (B843)	352.2	-4.3	2	1
PgIPA1 + PgSHI1 (R102560)	791.5	-7.4	2	4
PgFCA + PgFY (B94333)	1161.3	-3.2	6	3
PgFCA + PgFY (B00222)	1153.4	-7	6	1
a Protein–protein interface area calculated by PDB-ePISA.
b Predicted solvation free-energy gain upon interface formation; more negative values indicate a more energetically favorable predicted interface.
c Number of interfacial hydrogen bonds.
d Number of interfacial salt bridges.
